# Heat shock induces alternative polyadenylation through dynamic DNA methylation-regulated chromatin looping

**DOI:** 10.1101/2023.08.25.554792

**Authors:** Emily E. Fink, Vishal Nanavaty, Byron H. Lee, Angela H. Ting

## Abstract

Alternative cleavage and polyadenylation (APA) is a gene regulatory mechanism used by cells under stress to upregulate proteostasis-promoting transcripts, but how cells achieve this remains poorly understood. Previously, we elucidated a DNA methylation-regulated APA mechanism, in which gene body DNA methylation enhances distal poly(A) isoform expression by blocking CTCF binding and chromatin loop formation at APA control regions. We hypothesized that DNA methylation-regulated APA is one mechanism cells employ to induce proteostasis-promoting poly(A) isoforms. At the *DNAJB6* co-chaperone gene locus, acute heat shock resulted in binding of stress response transcription factors HSF1, ATF6, and YY1 at the APA control region and an increase in the expression of the proximal poly(A) isoform known to prevent protein aggregation. Furthermore, TET1 was recruited to rapidly demethylate DNA, facilitating CTCF binding and chromatin loop formation, thereby reinforcing preferential proximal poly(A) isoform expression. As cells recovered, the transcription factors vacated the APA control region, and DNMT1 was recruited to remethylate the region. This process resolved chromatin looping and reset the poly(A) isoform expression pattern. Our findings unveil an epigenetic mechanism enabling cells to dynamically modulate poly(A) isoforms in response to stress while shedding light on the interplay between DNA methylation, transcription factors, and chromatin looping.
