## Supplementary material for "Heat shock induces alternative polyadenylation through dynamic DNA methylation-regulated chromatin looping": Table S1

### Sheet: gProfiler_hsapiens_11-3-2022_10
source	term_name	term_id	adjusted_p_value	negative_log10_of_adjusted_p_value	term_size	query_size	intersection_size	effective_domain_size	intersections
GO:MF	protein binding	GO:0005515	1.93e-14	13.7139	14832	388	351	20166	TP73,ESPN,EFHD2,SZRD1,EPHB2,CLIC4,CMPK1,HOOK1,SH3GLB1,MTF2,DR1,ABCD3,STXBP3,GPSM2,KCNC4,TTF2,RPRD2,ATF6,UCK2,MPZL1,PFKFB2,CD55,FLVCR1,VASH2,DEGS1,GALNT2,COG2,TRAPPC12,RAB10,FOSL2,CLIP4,YIPF4,GEMIN6,EML4,PEX13,NPAS2,CNOT11,DDX18,TSN,RAB3GAP1,RIF1,PKP4,PSMD14,AGPS,BMPR2,FASTKD2,ATIC,ASB1,FARP2,ARL8B,SETD5,NR2C2,FLNB,PXK,FNDC3B,USP13,FXR1,OPA1,ZNF595,NAT8L,TBC1D1,FAM114A1,UBE2K,SLAIN2,SRP72,PARM1,EX…
GO:BP	regulation of cellular process	GO:0050794	2.04e-07	6.69118	11130	374	258	21092	TP73,EPHB2,CLIC4,SH3GLB1,MTF2,DR1,STXBP3,GPSM2,KCNC4,ATF6,MPZL1,QSOX1,PFKFB2,CD55,VASH2,TRAPPC12,RAB10,FOSL2,NPAS2,CNOT11,RAB3GAP1,EPC2,RIF1,PKP4,HOXD1,BMPR2,FASTKD2,ASB1,FARP2,SETD5,NR2C2,FLNB,PXK,USP13,FXR1,OPA1,ZNF595,TBC1D1,UBE2K,SLAIN2,PARM1,EXOSC9,JADE1,TRIM2,NLN,CAST,WDR36,YTHDC2,SLC12A2,CDC42SE2,PAIP2,PURA,DUSP22,CDYL,NFYA,POLH,PRIM2,CD109,FAM20C,CDK13,GNGT1,SERPINE1,PRKAR2B,CBLL1,MKLN1,N…
GO:BP	regulation of biological process	GO:0050789	2.09786e-06	5.67822	12361	374	275	21092	TP73,EPHB2,CLIC4,SH3GLB1,MTF2,DR1,STXBP3,GPSM2,KCNC4,ATF6,MPZL1,QSOX1,PFKFB2,CD55,FLVCR1,VASH2,TRAPPC12,RAB10,FOSL2,NPAS2,CNOT11,TSN,RAB3GAP1,EPC2,RIF1,PKP4,PSMD14,HOXD1,BMPR2,FASTKD2,ASB1,FARP2,SETD5,NR2C2,FLNB,PXK,USP13,FXR1,OPA1,ZNF595,TBC1D1,UBE2K,SLAIN2,PARM1,EXOSC9,JADE1,ELMOD2,TRIM2,NLN,CAST,WDR36,YTHDC2,SLC12A2,CDC42SE2,PAIP2,PURA,DUSP22,CDYL,NFYA,POLH,PRIM2,CD109,FAM20C,CDK13,GNGT1,SERPI…
GO:BP	regulation of primary metabolic process	GO:0080090	4.84082e-06	5.31508	5869	374	157	21092	TP73,EPHB2,MTF2,DR1,ATF6,PFKFB2,FOSL2,NPAS2,CNOT11,RAB3GAP1,EPC2,RIF1,PSMD14,HOXD1,BMPR2,FASTKD2,SETD5,NR2C2,USP13,FXR1,ZNF595,UBE2K,PARM1,EXOSC9,JADE1,NLN,CAST,PAIP2,PURA,DUSP22,CDYL,NFYA,POLH,PRIM2,CD109,CDK13,SERPINE1,PRKAR2B,NOS3,DNAJB6,CLN8,TNKS,WRN,MCM4,ESRP1,MYC,ZNF696,ZNF623,NFX1,RET,EIF4EBP2,GTF2H1,HIPK3,CAPRIN1,CD44,UBASH3B,APLP2,WNK1,ATF7IP,TMBIM6,DYRK2,MLXIP,MPHOSPH8,ZMYM2,NDFIP2,PSEN…
GO:BP	biological regulation	GO:0065007	2.85205e-05	4.54484	13096	374	283	21092	TP73,EPHB2,CLIC4,SH3GLB1,MTF2,DR1,STXBP3,GPSM2,KCNC4,ATF6,MPZL1,QSOX1,PFKFB2,CD55,FLVCR1,VASH2,TRAPPC12,RAB10,FOSL2,NPAS2,CNOT11,TSN,RAB3GAP1,EPC2,RIF1,PKP4,PSMD14,HOXD1,BMPR2,FASTKD2,ASB1,FARP2,SETD5,NR2C2,FLNB,PXK,USP13,FXR1,OPA1,ZNF595,TBC1D1,UBE2K,SLAIN2,PARM1,EXOSC9,JADE1,ELMOD2,TRIM2,NLN,CAST,SLC25A46,WDR36,YTHDC2,SLC12A2,CDC42SE2,PAIP2,PURA,DUSP22,CDYL,NFYA,POLH,PRIM2,CD109,FAM20C,CDK13,GN…
GO:BP	regulation of cellular metabolic process	GO:0031323	4.87147e-05	4.31234	5649	374	149	21092	TP73,EPHB2,SH3GLB1,MTF2,DR1,ATF6,QSOX1,PFKFB2,FOSL2,NPAS2,CNOT11,RAB3GAP1,EPC2,RIF1,HOXD1,BMPR2,FASTKD2,SETD5,NR2C2,USP13,FXR1,ZNF595,UBE2K,PARM1,EXOSC9,JADE1,NLN,PAIP2,PURA,DUSP22,CDYL,NFYA,POLH,PRIM2,CD109,FAM20C,CDK13,PRKAR2B,NOS3,DNAJB6,TNKS,WRN,MCM4,ESRP1,ATP6V1C1,MYC,ZNF696,ZNF623,NFX1,RET,EIF4EBP2,GTF2H1,HIPK3,CAPRIN1,CD44,UBASH3B,WNK1,ATF7IP,TMBIM6,DYRK2,MLXIP,MPHOSPH8,ZMYM2,CLYBL,PSEN1,T…
GO:BP	macromolecule catabolic process	GO:0009057	7.99245e-05	4.09732	1380	374	54	21092	SH3GLB1,ATF6,CNOT11,PSMD14,FASTKD2,USP13,FXR1,UBE2K,EXOSC9,TRIM2,CLN8,VPS13A,CD44,NDFIP2,PSEN1,SNX1,FEM1B,RAB26,LONP2,TOM1L1,USP14,LDLR,ZFP36,XRN2,IL17RA,ARAF,USP48,STAM2,TMF1,GSK3B,XRN1,RNF168,NCBP2,CLOCK,MFSD8,NUDT12,FBXL17,MAPK9,HACE1,RNF216,ZC3HAV1,EXT1,UBQLN1,IDE,SVIP,UGGT2,DICER1,ANXA2,OAZ2,CARHSP1,N4BP1,TRIM25,TIMP2,ELAVL1
GO:BP	positive regulation of cellular process	GO:0048522	8.16907e-05	4.08783	5641	374	148	21092	TP73,EPHB2,SH3GLB1,MTF2,DR1,GPSM2,ATF6,PFKFB2,CD55,VASH2,TRAPPC12,FOSL2,NPAS2,CNOT11,RAB3GAP1,EPC2,RIF1,PKP4,BMPR2,FASTKD2,NR2C2,USP13,FXR1,UBE2K,SLAIN2,PARM1,EXOSC9,JADE1,YTHDC2,SLC12A2,PAIP2,PURA,DUSP22,NFYA,PRIM2,FAM20C,CDK13,SERPINE1,CBLL1,NOS3,ARHGEF10,TNKS,TNFRSF10C,WRN,MYC,STXBP1,RET,GTF2H1,CAPRIN1,CD44,ACER3,WNK1,ATF7IP,GOLT1B,DYRK2,SYT1,MLXIP,MPHOSPH8,NDFIP2,CLYBL,PSEN1,TRAF3,TMOD3,TPM1,…
GO:BP	organonitrogen compound metabolic process	GO:1901564	9.57616e-05	4.01881	6522	374	165	21092	EPHB2,CMPK1,MTF2,DR1,ATF6,UCK2,PFKFB2,FLVCR1,VASH2,DEGS1,GALNT2,CNOT11,RAB3GAP1,EPC2,RIF1,PSMD14,ASNSD1,BMPR2,FASTKD2,ATIC,ASB1,SETD5,PXK,USP13,FXR1,OPA1,PIGX,NAT8L,UBE2K,UGT8,EXOSC9,JADE1,TRIM2,SPCS3,PARP8,NLN,MCCC2,CAST,PAIP2,PURA,DUSP22,CDYL,NFYA,CD109,FAM20C,CDK13,SERPINE1,PRKAR2B,CBLL1,NOS3,DNAJB6,CLN8,TNKS,DPY19L4,MYC,NFX1,VPS13A,RET,EIF4EBP2,FAR1,GTF2H1,HIPK3,CAPRIN1,CD44,ACER3,UBASH3B,APL…
GO:BP	cellular biosynthetic process	GO:0044249	0.000132084	3.87915	5782	374	150	21092	TP73,CMPK1,MTF2,DR1,ABCD3,TTF2,ATF6,UCK2,FLVCR1,DEGS1,GALNT2,FOSL2,NPAS2,CNOT11,RAB3GAP1,EPC2,RIF1,HOXD1,AGPS,ASNSD1,BMPR2,FASTKD2,ATIC,SETD5,NR2C2,USP13,FXR1,PIGX,ZNF595,PARM1,UGT8,EXOSC9,JADE1,PAIP2,PURA,DUSP22,CDYL,NFYA,POLH,PRIM2,SYNJ2,CDK13,NOS3,DNAJB6,CLN8,TNKS,WRN,DPY19L4,MYC,ZNF696,ZNF623,NFX1,RET,EIF4EBP2,FAR1,GTF2H1,HIPK3,CAPRIN1,ACER3,ATF7IP,MRPS35,TMBIM6,DYRK2,MLEC,MLXIP,MPHOSPH8,ZMYM…
GO:BP	cellular macromolecule metabolic process	GO:0044260	0.000144274	3.84081	3234	374	97	21092	TP73,SH3GLB1,MTF2,GALNT2,NPAS2,CNOT11,TSN,RAB3GAP1,EPC2,RIF1,PSMD14,BMPR2,FASTKD2,SETD5,USP13,FXR1,PIGX,UBE2K,PARM1,EXOSC9,JADE1,TRIM2,PAIP2,PURA,NFYA,POLH,PRIM2,CBLL1,CLN8,TNKS,WRN,MCM4,DPY19L4,MYC,MCM10,EIF4EBP2,GTF2H1,CAPRIN1,ATF7IP,MRPS35,DYRK2,MLEC,MPHOSPH8,NDFIP2,PSEN1,FEM1B,TOM1L1,UNK,USP14,LDLR,NFIX,ZFP36,XRN2,PHF20,POLA1,ARAF,USP48,PIGK,NUCKS1,SDE2,FANCL,STAM2,PASK,GBE1,GSK3B,XRN1,RNF168…
GO:BP	organic substance biosynthetic process	GO:1901576	0.000169705	3.77031	5854	374	151	21092	TP73,CMPK1,MTF2,DR1,ABCD3,TTF2,ATF6,UCK2,FLVCR1,DEGS1,GALNT2,FOSL2,NPAS2,CNOT11,RAB3GAP1,EPC2,RIF1,HOXD1,AGPS,ASNSD1,BMPR2,FASTKD2,ATIC,SETD5,NR2C2,USP13,FXR1,PIGX,ZNF595,PARM1,UGT8,EXOSC9,JADE1,NLN,PAIP2,PURA,DUSP22,CDYL,NFYA,POLH,PRIM2,SYNJ2,CDK13,NOS3,DNAJB6,CLN8,TNKS,WRN,DPY19L4,MYC,ZNF696,ZNF623,NFX1,RET,EIF4EBP2,FAR1,GTF2H1,HIPK3,CAPRIN1,ACER3,ATF7IP,MRPS35,TMBIM6,DYRK2,MLEC,MLXIP,MPHOSPH8,…
GO:BP	regulation of nitrogen compound metabolic process	GO:0051171	0.000177649	3.75044	5706	374	148	21092	TP73,EPHB2,MTF2,DR1,ATF6,FOSL2,NPAS2,CNOT11,RAB3GAP1,EPC2,RIF1,PSMD14,HOXD1,BMPR2,FASTKD2,SETD5,NR2C2,USP13,FXR1,ZNF595,UBE2K,PARM1,EXOSC9,JADE1,CAST,PAIP2,PURA,DUSP22,CDYL,NFYA,POLH,PRIM2,CD109,CDK13,SERPINE1,PRKAR2B,NOS3,DNAJB6,CLN8,TNKS,WRN,MCM4,ESRP1,MYC,ZNF696,ZNF623,NFX1,RET,EIF4EBP2,GTF2H1,HIPK3,CAPRIN1,CD44,UBASH3B,APLP2,WNK1,ATF7IP,TMBIM6,MLXIP,MPHOSPH8,ZMYM2,NDFIP2,CLYBL,PSEN1,TRAF3,SNX…
GO:BP	negative regulation of cellular process	GO:0048523	0.000280123	3.55265	4749	374	128	21092	TP73,EPHB2,CLIC4,MTF2,DR1,STXBP3,QSOX1,NPAS2,CNOT11,RIF1,BMPR2,NR2C2,FXR1,OPA1,TBC1D1,EXOSC9,JADE1,CAST,YTHDC2,PAIP2,PURA,DUSP22,CDYL,CD109,CDK13,SERPINE1,PRKAR2B,CBLL1,NOS3,DNAJB6,CLN8,TNKS,OSGIN2,MYC,NFX1,STXBP1,EIF4EBP2,INPP5A,HIPK3,CAPRIN1,CD44,UBASH3B,WNK1,ATF7IP,TMBIM6,DYRK2,MPHOSPH8,ZMYM2,NDFIP2,PSEN1,RIN3,TMOD3,TPM1,FEM1B,DNAJA4,CBFB,ZNF778,TOM1L1,UNK,USP14,RIOK3,NFATC1,TNFAIP8L1,LDLR,NFI…
GO:BP	positive regulation of biological process	GO:0048518	0.000286195	3.54334	6309	374	159	21092	TP73,EPHB2,SH3GLB1,MTF2,DR1,GPSM2,ATF6,PFKFB2,CD55,VASH2,TRAPPC12,FOSL2,NPAS2,CNOT11,RAB3GAP1,EPC2,RIF1,PKP4,PSMD14,BMPR2,FASTKD2,NR2C2,USP13,FXR1,UBE2K,SLAIN2,PARM1,EXOSC9,JADE1,YTHDC2,SLC12A2,PAIP2,PURA,DUSP22,NFYA,PRIM2,FAM20C,CDK13,SERPINE1,CBLL1,NOS3,ARHGEF10,TNKS,TNFRSF10C,WRN,MYC,STXBP1,RET,GTF2H1,CAPRIN1,CD44,ACER3,WNK1,ATF7IP,GOLT1B,DYRK2,SYT1,MLXIP,MPHOSPH8,NDFIP2,CLYBL,PSEN1,TRAF3,TMOD…
GO:BP	regulation of protein metabolic process	GO:0051246	0.000311688	3.50628	2567	374	81	21092	EPHB2,MTF2,DR1,CNOT11,RAB3GAP1,RIF1,PSMD14,BMPR2,FASTKD2,SETD5,USP13,FXR1,UBE2K,EXOSC9,CAST,PAIP2,PURA,DUSP22,CDYL,NFYA,CD109,SERPINE1,PRKAR2B,DNAJB6,CLN8,MYC,RET,EIF4EBP2,GTF2H1,HIPK3,CAPRIN1,CD44,UBASH3B,APLP2,WNK1,NDFIP2,PSEN1,TRAF3,SNX1,RAB26,TOM1L1,UNK,USP14,LDLR,ZFP36,CALM3,SPHK2,PHF20,DIP2A,FBLN1,PPP6R2,ARAF,TTN,PASK,TMF1,GSK3B,XRN1,NCBP2,MFSD8,OTUD4,TPPP,RPL37,MAPK9,MAP3K7,HACE1,PRKAR1B,U…
GO:BP	protein metabolic process	GO:0019538	0.000351578	3.45398	5462	374	142	21092	EPHB2,MTF2,DR1,ATF6,VASH2,GALNT2,CNOT11,RAB3GAP1,EPC2,RIF1,PSMD14,BMPR2,FASTKD2,ASB1,SETD5,PXK,USP13,FXR1,PIGX,UBE2K,EXOSC9,JADE1,TRIM2,SPCS3,PARP8,NLN,CAST,PAIP2,PURA,DUSP22,CDYL,NFYA,CD109,FAM20C,CDK13,SERPINE1,PRKAR2B,CBLL1,DNAJB6,CLN8,TNKS,DPY19L4,MYC,NFX1,VPS13A,RET,EIF4EBP2,GTF2H1,HIPK3,CAPRIN1,CD44,UBASH3B,APLP2,WNK1,MRPS35,DYRK2,MLEC,NDFIP2,G2E3,PSEN1,TRAF3,SNX1,FEM1B,RAB26,NFATC2IP,LONP2…
GO:BP	negative regulation of biological process	GO:0048519	0.000354378	3.45053	5918	374	151	21092	TP73,EPHB2,CLIC4,MTF2,DR1,STXBP3,QSOX1,CD55,NPAS2,CNOT11,TSN,RIF1,BMPR2,FASTKD2,ASB1,NR2C2,PXK,FXR1,OPA1,TBC1D1,EXOSC9,JADE1,CAST,YTHDC2,SLC12A2,PAIP2,PURA,DUSP22,CDYL,CD109,CDK13,SERPINE1,PRKAR2B,CBLL1,NOS3,DNAJB6,CLN8,ERI1,TNKS,OSGIN2,MYC,NFX1,STXBP1,EIF4EBP2,INPP5A,HIPK3,CAPRIN1,CD44,UBASH3B,APLP2,WNK1,ATF7IP,TMBIM6,DYRK2,MPHOSPH8,ZMYM2,NDFIP2,PSEN1,RIN3,TMOD3,TPM1,FEM1B,DNAJA4,MT1A,CBFB,ZNF77…
GO:BP	biosynthetic process	GO:0009058	0.00045928	3.33792	5941	374	151	21092	TP73,CMPK1,MTF2,DR1,ABCD3,TTF2,ATF6,UCK2,FLVCR1,DEGS1,GALNT2,FOSL2,NPAS2,CNOT11,RAB3GAP1,EPC2,RIF1,HOXD1,AGPS,ASNSD1,BMPR2,FASTKD2,ATIC,SETD5,NR2C2,USP13,FXR1,PIGX,ZNF595,PARM1,UGT8,EXOSC9,JADE1,NLN,PAIP2,PURA,DUSP22,CDYL,NFYA,POLH,PRIM2,SYNJ2,CDK13,NOS3,DNAJB6,CLN8,TNKS,WRN,DPY19L4,MYC,ZNF696,ZNF623,NFX1,RET,EIF4EBP2,FAR1,GTF2H1,HIPK3,CAPRIN1,ACER3,ATF7IP,MRPS35,TMBIM6,DYRK2,MLEC,MLXIP,MPHOSPH8,…
GO:BP	organelle organization	GO:0006996	0.000465994	3.33162	3545	374	102	21092	ESPN,CLIC4,HOOK1,SH3GLB1,ABCD3,GPSM2,COG2,TRAPPC12,RAB10,CLIP4,YIPF4,EML4,PEX13,RAB3GAP1,RIF1,FASTKD2,FARP2,ARL8B,FLNB,OPA1,SLAIN2,UGT8,SLC25A46,PURA,MKLN1,NOS3,DNAJB6,CLN8,ARHGEF10,TNKS,WRN,MCM4,MYC,VPS13A,STXBP1,AIF1L,REEP3,AMOTL1,ATF7IP,SYT1,MPHOSPH8,PSEN1,TMOD3,TPM1,LONP2,MPRIP,KPNB1,TOM1L1,SYDE1,TPM4,CALM3,ARHGAP35,CDS2,DSTN,SHANK3,ARMCX3,SSX2IP,ASPM,STAM2,TTN,OBSL1,HIGD1A,TMF1,GSK3B,TMCC1,C…
GO:BP	cellular localization	GO:0051641	0.000754714	3.12222	3580	374	102	21092	EPHB2,HOOK1,SH3GLB1,ABCD3,STXBP3,GPSM2,PFKFB2,FLVCR1,COG2,TRAPPC12,RAB10,YIPF4,EML4,PEX13,RAB3GAP1,ARL8B,SEC62,OPA1,TBC1D1,SRP72,UGT8,SPCS3,SLC25A46,SLC12A2,PURA,SYNJ2,GNGT1,NOS3,DNAJB6,CLN8,TNKS,WRN,VPS13A,STXBP1,UBASH3B,GOLT1B,TMBIM6,SYT1,NDFIP2,AP5M1,PSEN1,SNX1,RAB26,LONP2,RAB11FIP4,KPNB1,TOM1L1,LDLR,ZFP36,CALM3,SPHK2,ITSN1,SHANK3,YIPF6,ARMCX3,PIGK,SSX2IP,ASPM,PREPL,MCFD2,STAM2,TTN,OBSL1,SEC22…
GO:BP	establishment of localization in cell	GO:0051649	0.000977457	3.0099	2330	374	74	21092	HOOK1,SH3GLB1,ABCD3,STXBP3,GPSM2,FLVCR1,TRAPPC12,RAB10,YIPF4,EML4,PEX13,RAB3GAP1,ARL8B,SEC62,OPA1,TBC1D1,SRP72,SPCS3,SLC25A46,PURA,SYNJ2,NOS3,CLN8,VPS13A,STXBP1,GOLT1B,SYT1,NDFIP2,AP5M1,PSEN1,SNX1,LONP2,RAB11FIP4,KPNB1,LDLR,CALM3,SPHK2,ITSN1,YIPF6,ARMCX3,SSX2IP,PREPL,STAM2,SEC22C,GSK3B,TMCC1,NCBP2,NUP54,SCARB2,ANKRD50,NUP155,OXCT1,REEP5,HSPA9,GOPC,PRKAR1B,BET1,PTPRN2,RMDN1,PSAP,PPP3CB,ATAD1,SVIP,…
GO:MF	enzyme binding	GO:0019899	0.00102181	2.99063	2072	388	70	20166	TP73,RPRD2,ATF6,PFKFB2,RAB3GAP1,BMPR2,USP13,UBE2K,YTHDC2,SLC12A2,CDC42SE2,DUSP22,CDK13,SERPINE1,PRKAR2B,STXBP1,MCM10,UBASH3B,WNK1,TMBIM6,MLEC,ZMYM2,PSEN1,RIN3,TRAF3,LONP2,RAB11FIP4,KPNB1,TOM1L1,RIOK3,NFATC1,LDLR,ZFP36,CALM3,SPHK2,NCOA3,PPP6R2,POLA1,GNB1,FANCL,TTN,GSK3B,PLSCR1,SCARB2,HSPA9,MAP3K7,HACE1,PTPRK,PRKAR1B,UBQLN1,NACC2,PSAP,PPP3CB,SH3PXD2A,SVIP,TRAF6,PAK1,CBX5,PAWR,DIAPH3,ANXA2,PARP16,CA…
GO:BP	regulation of metabolic process	GO:0019222	0.00107487	2.96864	7377	374	177	21092	TP73,EPHB2,SH3GLB1,MTF2,DR1,ATF6,QSOX1,PFKFB2,CD55,FOSL2,NPAS2,CNOT11,TSN,RAB3GAP1,EPC2,RIF1,PSMD14,HOXD1,BMPR2,FASTKD2,ASB1,SETD5,NR2C2,USP13,FXR1,ZNF595,UBE2K,PARM1,EXOSC9,JADE1,NLN,CAST,PAIP2,PURA,DUSP22,CDYL,NFYA,POLH,PRIM2,CD109,FAM20C,CDK13,SERPINE1,PRKAR2B,NOS3,DNAJB6,CLN8,ERI1,TNKS,WRN,MCM4,ESRP1,ATP6V1C1,MYC,ZNF696,ZNF623,NFX1,RET,EIF4EBP2,GTF2H1,HIPK3,CAPRIN1,CD44,UBASH3B,APLP2,WNK1,ATF…
GO:BP	regulation of macromolecule metabolic process	GO:0060255	0.00172432	2.76338	6842	374	166	21092	TP73,EPHB2,MTF2,DR1,ATF6,CD55,FOSL2,NPAS2,CNOT11,TSN,RAB3GAP1,EPC2,RIF1,PSMD14,HOXD1,BMPR2,FASTKD2,ASB1,SETD5,NR2C2,USP13,FXR1,ZNF595,UBE2K,PARM1,EXOSC9,JADE1,CAST,PAIP2,PURA,DUSP22,CDYL,NFYA,POLH,PRIM2,CD109,CDK13,SERPINE1,PRKAR2B,NOS3,DNAJB6,CLN8,ERI1,TNKS,WRN,MCM4,ESRP1,MYC,ZNF696,ZNF623,NFX1,RET,EIF4EBP2,GTF2H1,HIPK3,CAPRIN1,CD44,UBASH3B,APLP2,WNK1,ATF7IP,TMBIM6,DYRK2,MLXIP,MPHOSPH8,ZMYM2,NDF…
GO:BP	positive regulation of nitrogen compound metabolic process	GO:0051173	0.00236632	2.62593	3152	374	91	21092	TP73,MTF2,DR1,ATF6,FOSL2,NPAS2,CNOT11,RAB3GAP1,EPC2,RIF1,PSMD14,BMPR2,FASTKD2,NR2C2,USP13,FXR1,UBE2K,PARM1,EXOSC9,JADE1,NFYA,PRIM2,CDK13,NOS3,TNKS,WRN,MYC,RET,GTF2H1,CD44,WNK1,ATF7IP,MLXIP,NDFIP2,CLYBL,PSEN1,SNX1,NFATC2IP,CBFB,TOM1L1,NFATC1,LDLR,NFIX,ZFP36,CALM3,SPHK2,ASXL1,PHF20,NCOA3,DIP2A,FBLN1,ZFX,ARAF,ARMCX3,GATAD2B,ZNF281,NUCKS1,PASK,TMF1,GSK3B,PLSCR1,RNF168,NCBP2,APBB2,CLOCK,OTUD4,UIMC1,MA…
GO:BP	positive regulation of macromolecule metabolic process	GO:0010604	0.00270381	2.56802	3535	374	99	21092	TP73,EPHB2,MTF2,DR1,ATF6,CD55,FOSL2,NPAS2,CNOT11,RAB3GAP1,EPC2,RIF1,PSMD14,BMPR2,FASTKD2,NR2C2,USP13,FXR1,UBE2K,PARM1,EXOSC9,JADE1,NFYA,PRIM2,CDK13,SERPINE1,NOS3,TNKS,WRN,MYC,RET,GTF2H1,CD44,WNK1,ATF7IP,DYRK2,MLXIP,NDFIP2,PSEN1,SNX1,DNAJA4,NFATC2IP,CBFB,TOM1L1,RIOK3,NFATC1,LDLR,NFIX,ZFP36,CALM3,SPHK2,ASXL1,PHF20,NCOA3,DIP2A,IL17RA,FBLN1,ZFX,ARAF,ARMCX3,GATAD2B,ZNF281,NUCKS1,TTN,PASK,TMF1,GSK3B,PL…
GO:BP	regulation of response to stress	GO:0080134	0.0037775	2.4228	1356	374	49	21092	EPHB2,ATF6,NPAS2,EPC2,RIF1,USP13,FXR1,OPA1,UBE2K,ELMOD2,SLC12A2,DUSP22,POLH,CD109,SERPINE1,NOS3,DNAJB6,MYC,HIPK3,CD44,UBASH3B,TMBIM6,TRAF3,FEM1B,USP14,RIOK3,LDLR,ZFP36,IL17RA,SHANK3,LANCL1,GSK3B,PLSCR1,RNF168,CLOCK,UIMC1,MAP3K7,PRKAR1B,RNF216,SEMA3A,UBQLN1,NACC2,SVIP,TRAF6,PAK1,PAWR,ANXA2,N4BP1,CASK
GO:BP	positive regulation of cellular metabolic process	GO:0031325	0.00379093	2.42125	3094	374	89	21092	TP73,EPHB2,SH3GLB1,MTF2,DR1,ATF6,PFKFB2,FOSL2,NPAS2,CNOT11,RAB3GAP1,EPC2,RIF1,BMPR2,FASTKD2,NR2C2,FXR1,UBE2K,PARM1,EXOSC9,JADE1,NFYA,PRIM2,CDK13,NOS3,TNKS,WRN,MYC,RET,GTF2H1,CD44,WNK1,ATF7IP,DYRK2,MLXIP,CLYBL,PSEN1,NFATC2IP,CBFB,TOM1L1,NFATC1,LDLR,NFIX,ZFP36,CALM3,SPHK2,ASXL1,PHF20,NCOA3,ZFX,ARAF,ARMCX3,GATAD2B,ZNF281,NUCKS1,LPGAT1,PASK,TMF1,GSK3B,PLSCR1,RNF168,NCBP2,APBB2,CLOCK,OTUD4,UIMC1,MAPK9…
GO:BP	positive regulation of metabolic process	GO:0009893	0.00391115	2.4077	3849	374	105	21092	TP73,EPHB2,SH3GLB1,MTF2,DR1,ATF6,PFKFB2,CD55,FOSL2,NPAS2,CNOT11,RAB3GAP1,EPC2,RIF1,PSMD14,BMPR2,FASTKD2,NR2C2,USP13,FXR1,UBE2K,PARM1,EXOSC9,JADE1,NFYA,PRIM2,CDK13,SERPINE1,NOS3,TNKS,WRN,MYC,RET,GTF2H1,CD44,WNK1,ATF7IP,DYRK2,MLXIP,NDFIP2,CLYBL,PSEN1,SNX1,DNAJA4,NFATC2IP,CBFB,TOM1L1,RIOK3,NFATC1,LDLR,NFIX,ZFP36,CALM3,SPHK2,ASXL1,PHF20,NCOA3,DIP2A,IL17RA,FBLN1,ZFX,ARAF,ARMCX3,GATAD2B,ZNF281,NUCKS1,L…
GO:MF	cadherin binding	GO:0045296	0.00416208	2.38069	334	388	20	20166	EFHD2,SH3GLB1,RAB10,PKP4,BMPR2,ATIC,FLNB,CAST,PSEN1,TMOD3,SNX1,MPRIP,ZC3HAV1,ESYT2,GOLGA3,DIAPH3,TJP1,ANXA2,LRRC59,TRIM25
GO:BP	organic substance catabolic process	GO:1901575	0.00525748	2.27922	2128	374	67	21092	SH3GLB1,ABCD3,ATF6,PFKFB2,PEX13,CNOT11,PSMD14,FASTKD2,USP13,FXR1,UBE2K,EXOSC9,TRIM2,MCCC2,SYNJ2,NOS3,CLN8,VPS13A,INPP5A,CD44,ACER3,NDFIP2,PSEN1,SNX1,FEM1B,RAB26,LONP2,TOM1L1,USP14,LDLR,ZFP36,SMOX,XRN2,IL17RA,ARAF,USP48,STAM2,TMF1,GSK3B,XRN1,RNF168,NCBP2,CLOCK,SCARB2,PLA2G12A,MFSD8,INPP4B,OXCT1,NUDT12,FBXL17,MAPK9,HACE1,RNF216,ZC3HAV1,EXT1,UBQLN1,IDE,SVIP,UGGT2,DICER1,ANXA2,OAZ2,CARHSP1,N4BP1,TRIM…
GO:BP	negative regulation of nitrogen compound metabolic process	GO:0051172	0.00527667	2.27764	2392	374	73	21092	EPHB2,MTF2,DR1,CNOT11,RIF1,BMPR2,NR2C2,FXR1,EXOSC9,CAST,PAIP2,PURA,DUSP22,CDYL,CD109,SERPINE1,PRKAR2B,DNAJB6,CLN8,TNKS,MYC,NFX1,EIF4EBP2,HIPK3,CAPRIN1,CD44,UBASH3B,APLP2,ATF7IP,TMBIM6,MPHOSPH8,ZMYM2,PSEN1,CBFB,ZNF778,UNK,USP14,LDLR,NFIX,ZFP36,CALM3,SPHK2,SIM2,FBLN1,GATAD2B,ZNF281,CGGBP1,GSK3B,XRN1,RNF168,MXD4,APBB2,CLOCK,TPPP,RPL37,UIMC1,PTPRK,PRKAR1B,NACC2,IKZF5,SVIP,TRAF6,CBX5,PAWR,DICER1,ANXA2…
GO:BP	macromolecule modification	GO:0043412	0.00530858	2.27502	3874	374	105	21092	EPHB2,MTF2,DR1,GALNT2,RAB3GAP1,EPC2,RIF1,PSMD14,BMPR2,ASB1,SETD5,PXK,USP13,FXR1,PIGX,UBE2K,JADE1,TRIM2,PARP8,DUSP22,CDYL,NFYA,CD109,FAM20C,CDK13,PRKAR2B,CBLL1,TNKS,DPY19L4,MYC,NFX1,RET,GTF2H1,HIPK3,CD44,UBASH3B,WNK1,ATF7IP,DYRK2,MLEC,PUS1,MPHOSPH8,NDFIP2,G2E3,PSEN1,TRAF3,FEM1B,NFATC2IP,CBFB,KLHL36,TOM1L1,USP14,RIOK3,CALM3,SPHK2,ASXL1,PHF20,NCOA3,DIP2A,FBLN1,PPP6R2,ARAF,USP48,PIGK,GATAD2B,SDE2,FAN…
GO:MF	cytoskeletal protein binding	GO:0008092	0.00558468	2.253	1003	388	40	20166	ESPN,HOOK1,VASH2,RAB10,CLIP4,EML4,FARP2,ARL8B,FLNB,PXK,OPA1,NOS3,ARHGEF10,AIF1L,REEP3,TMOD3,TPM1,MPRIP,TPM4,CALM3,DSTN,ZNF185,TTN,GSK3B,CEP70,AFAP1,ABLIM2,WDR1,TPPP,RMDN1,LIN7C,PAK1,PAWR,DIAPH3,GMFB,SPTB,SETD3,ANXA2,RPH3AL,KIF18B
GO:BP	vesicle-mediated transport	GO:0016192	0.0060489	2.21832	1625	374	55	21092	EPHB2,HOOK1,STXBP3,COG2,TRAPPC12,RAB10,YIPF4,RAB3GAP1,ARL8B,CDC42SE2,SYNJ2,SERPINE1,CBLL1,MKLN1,VPS13A,STXBP1,GPR107,GOLT1B,SYT1,AP5M1,PSEN1,RIN3,SNX1,RAB26,RAB11FIP4,LDLR,CALM3,SPHK2,ITSN1,YIPF6,PREPL,MCFD2,STAM2,SEC22C,GSK3B,TMCC1,PLSCR1,SPON2,SCARB2,ANKRD50,GOPC,PRKAR1B,BET1,ESYT2,VAV2,PPP3CB,ATAD1,LIN7C,PAK1,RAB35,TRAPPC6B,ANXA2,RPH3AL,LMAN1,CASK
GO:BP	protein modification process	GO:0036211	0.00629598	2.20094	3649	374	100	21092	EPHB2,MTF2,DR1,GALNT2,RAB3GAP1,EPC2,RIF1,PSMD14,BMPR2,ASB1,SETD5,PXK,USP13,FXR1,PIGX,UBE2K,JADE1,TRIM2,PARP8,DUSP22,CDYL,NFYA,CD109,FAM20C,CDK13,PRKAR2B,CBLL1,TNKS,DPY19L4,NFX1,RET,GTF2H1,HIPK3,CD44,UBASH3B,WNK1,DYRK2,MLEC,NDFIP2,G2E3,PSEN1,TRAF3,FEM1B,NFATC2IP,CBFB,KLHL36,TOM1L1,USP14,RIOK3,CALM3,SPHK2,ASXL1,PHF20,NCOA3,DIP2A,FBLN1,PPP6R2,ARAF,USP48,PIGK,GATAD2B,SDE2,FANCL,TTN,PASK,GSK3B,RNF168,…
GO:BP	localization	GO:0051179	0.00762436	2.1178	5540	374	138	21092	EPHB2,CLIC4,HOOK1,SH3GLB1,ABCD3,STXBP3,GPSM2,KCNC4,PFKFB2,FLVCR1,COG2,TRAPPC12,RAB10,YIPF4,EML4,PEX13,RAB3GAP1,ARL8B,PXK,SEC62,OPA1,TBC1D1,SRP72,UGT8,SPCS3,SLC25A46,SLC12A2,CDC42SE2,PURA,SYNJ2,GNGT1,SERPINE1,ORAI2,CBLL1,MKLN1,NOS3,DNAJB6,CLN8,TNKS,WRN,ATP6V1C1,MYC,VPS13A,STXBP1,GPR107,UBASH3B,WNK1,GOLT1B,SLC48A1,TMBIM6,SYT1,NDFIP2,AP5M1,PSEN1,RIN3,SNX1,RAB26,LONP2,KCNJ12,RAB11FIP4,KPNB1,TOM1L1,LD…
GO:BP	regulation of protein catabolic process	GO:0042176	0.00863502	2.06374	374	374	21	21092	PSMD14,USP13,UBE2K,PSEN1,SNX1,RAB26,USP14,LDLR,ARAF,TMF1,GSK3B,MFSD8,MAPK9,HACE1,UBQLN1,IDE,SVIP,ANXA2,OAZ2,N4BP1,TIMP2
GO:BP	macromolecule localization	GO:0033036	0.00973648	2.0116	3165	374	89	21092	EPHB2,HOOK1,SH3GLB1,ABCD3,STXBP3,GPSM2,PFKFB2,COG2,TRAPPC12,RAB10,PEX13,RAB3GAP1,ARL8B,SEC62,TBC1D1,SRP72,UGT8,SPCS3,SLC12A2,GNGT1,DNAJB6,CLN8,TNKS,WRN,VPS13A,STXBP1,GOLT1B,NDFIP2,AP5M1,PSEN1,SNX1,RAB26,LONP2,KPNB1,TOM1L1,LDLR,ZFP36,CALM3,CDS2,ITSN1,SHANK3,ARMCX3,PIGK,PREPL,MCFD2,STAM2,TTN,OBSL1,SEC22C,TMF1,GSK3B,PLSCR1,NCBP2,CLOCK,NUP54,SCARB2,PLA2G12A,ANKRD50,NUP155,OXCT1,HSPA9,MAPK9,GOPC,PTPRK…
GO:BP	regulation of signaling	GO:0023051	0.012727	1.89527	3374	374	93	21092	TP73,EPHB2,ATF6,PFKFB2,CD55,RAB3GAP1,BMPR2,PXK,OPA1,TBC1D1,UBE2K,JADE1,SLC12A2,CDC42SE2,PAIP2,DUSP22,CD109,FAM20C,CDK13,SERPINE1,PRKAR2B,NOS3,ARHGEF10,TNKS,MYC,STXBP1,RET,EIF4EBP2,HIPK3,CD44,UBASH3B,WNK1,GOLT1B,TMBIM6,DYRK2,SYT1,NDFIP2,PSEN1,TRAF3,FEM1B,NEO1,RAB26,RIOK3,NFATC1,TNFAIP8L1,LDLR,CALM3,ARHGAP35,SPHK2,ASXL1,NCOA3,ITSN1,FBLN1,SHANK3,ARAF,SSX2IP,ASPM,NUCKS1,PREPL,WDFY1,PASK,IL17RD,TMF1,G…
GO:BP	protein catabolic process	GO:0030163	0.0140064	1.85367	1023	374	39	21092	ATF6,PSMD14,USP13,UBE2K,TRIM2,CLN8,VPS13A,NDFIP2,PSEN1,SNX1,FEM1B,RAB26,LONP2,TOM1L1,USP14,LDLR,IL17RA,ARAF,USP48,STAM2,TMF1,GSK3B,RNF168,CLOCK,MFSD8,FBXL17,MAPK9,HACE1,RNF216,EXT1,UBQLN1,IDE,SVIP,UGGT2,ANXA2,OAZ2,N4BP1,TRIM25,TIMP2
GO:BP	negative regulation of cellular metabolic process	GO:0031324	0.0170817	1.76747	2248	374	68	21092	EPHB2,MTF2,DR1,QSOX1,CNOT11,RIF1,BMPR2,NR2C2,FXR1,EXOSC9,PAIP2,PURA,DUSP22,CDYL,CD109,PRKAR2B,DNAJB6,TNKS,MYC,NFX1,EIF4EBP2,HIPK3,CAPRIN1,UBASH3B,ATF7IP,TMBIM6,MPHOSPH8,ZMYM2,PSEN1,CBFB,ZNF778,UNK,USP14,LDLR,NFIX,ZFP36,CALM3,SIM2,FBLN1,GATAD2B,ZNF281,PASK,CGGBP1,GSK3B,XRN1,RNF168,MXD4,APBB2,CLOCK,UIMC1,PTPRK,PRKAR1B,GRB10,NACC2,IKZF5,SVIP,TRAF6,CBX5,PAWR,DICER1,ANXA2,N4BP1,TIMP2,CBX8,MBD1,ELAVL1,…
GO:BP	regulation of catabolic process	GO:0009894	0.0182348	1.7391	996	374	38	21092	SH3GLB1,ATF6,QSOX1,CNOT11,RAB3GAP1,PSMD14,FASTKD2,USP13,FXR1,UBE2K,EXOSC9,ATP6V1C1,PSEN1,SNX1,RAB26,LONP2,USP14,LDLR,ZFP36,ARAF,TMF1,GSK3B,SCARB2,MFSD8,MAPK9,MAP3K7,HACE1,ZC3HAV1,UBQLN1,PSAP,IDE,SVIP,ANXA2,OAZ2,CARHSP1,N4BP1,TIMP2,ELAVL1
GO:BP	negative regulation of macromolecule biosynthetic process	GO:0010558	0.022304	1.65162	1530	374	51	21092	MTF2,DR1,CNOT11,RIF1,BMPR2,NR2C2,FXR1,EXOSC9,PAIP2,PURA,DUSP22,CDYL,DNAJB6,MYC,NFX1,EIF4EBP2,CAPRIN1,ATF7IP,TMBIM6,MPHOSPH8,ZMYM2,PSEN1,CBFB,ZNF778,UNK,NFIX,ZFP36,SIM2,GATAD2B,ZNF281,PASK,CGGBP1,GSK3B,XRN1,RNF168,MXD4,APBB2,CLOCK,UIMC1,PTPRK,GRB10,NACC2,IKZF5,TRAF6,CBX5,PAWR,DICER1,CBX8,MBD1,TCFL5,RUNX1
GO:BP	catabolic process	GO:0009056	0.0239722	1.62029	2587	374	75	21092	SH3GLB1,ABCD3,ATF6,QSOX1,PFKFB2,PEX13,CNOT11,RAB3GAP1,PSMD14,FASTKD2,ARL8B,USP13,FXR1,UBE2K,EXOSC9,TRIM2,MCCC2,SLC25A46,SYNJ2,NOS3,CLN8,ATP6V1C1,VPS13A,INPP5A,CD44,ACER3,TMBIM6,NDFIP2,PSEN1,SNX1,FEM1B,RAB26,LONP2,TOM1L1,USP14,LDLR,ZFP36,SMOX,XRN2,IL17RA,ARAF,USP48,STAM2,TMF1,GSK3B,XRN1,RNF168,NCBP2,CLOCK,SCARB2,PLA2G12A,MFSD8,INPP4B,OXCT1,NUDT12,FBXL17,MAPK9,MAP3K7,HACE1,RNF216,ZC3HAV1,EXT1,UBQLN…
GO:BP	macromolecule biosynthetic process	GO:0009059	0.0258504	1.58753	4801	374	121	21092	TP73,MTF2,DR1,TTF2,ATF6,GALNT2,FOSL2,NPAS2,CNOT11,RAB3GAP1,EPC2,RIF1,HOXD1,BMPR2,FASTKD2,SETD5,NR2C2,USP13,FXR1,PIGX,ZNF595,PARM1,EXOSC9,JADE1,PAIP2,PURA,DUSP22,CDYL,NFYA,POLH,PRIM2,CDK13,DNAJB6,TNKS,WRN,DPY19L4,MYC,ZNF696,ZNF623,NFX1,RET,EIF4EBP2,GTF2H1,HIPK3,CAPRIN1,ATF7IP,MRPS35,TMBIM6,DYRK2,MLEC,MLXIP,MPHOSPH8,ZMYM2,PSEN1,TRAF3,NFATC2IP,CBFB,ZNF778,UNK,NFATC1,NFIX,ZFP36,SPHK2,XRN2,ASXL1,PHF20…
GO:BP	cellular nitrogen compound biosynthetic process	GO:0044271	0.0263602	1.57905	4853	374	122	21092	TP73,CMPK1,MTF2,DR1,TTF2,ATF6,UCK2,FLVCR1,DEGS1,FOSL2,NPAS2,CNOT11,EPC2,RIF1,HOXD1,BMPR2,FASTKD2,ATIC,SETD5,NR2C2,USP13,FXR1,ZNF595,PARM1,UGT8,EXOSC9,JADE1,PAIP2,PURA,DUSP22,CDYL,NFYA,POLH,PRIM2,CDK13,NOS3,DNAJB6,CLN8,TNKS,WRN,MYC,ZNF696,ZNF623,NFX1,RET,EIF4EBP2,GTF2H1,HIPK3,CAPRIN1,ACER3,ATF7IP,MRPS35,TMBIM6,MLXIP,MPHOSPH8,ZMYM2,PSEN1,TRAF3,NFATC2IP,CBFB,ZNF778,UNK,NFATC1,NFIX,ZFP36,SPHK2,SMOX,X…
GO:MF	transferase activity	GO:0016740	0.0278062	1.55586	2329	388	71	20166	EPHB2,CMPK1,UCK2,PFKFB2,GALNT2,AGPS,BMPR2,ATIC,ASB1,SETD5,PXK,NAT8L,UBE2K,UGT8,TRIM2,PARP8,POLH,FAM20C,CDK13,PRKAR2B,CBLL1,TNKS,DPY19L4,NFX1,RET,HIPK3,WNK1,DYRK2,CLYBL,G2E3,TRAF3,RIOK3,CALM3,SPHK2,CDS2,NCOA3,AGPAT3,POLA1,ARAF,AK2,LPGAT1,FANCL,TTN,LANCL1,PASK,GBE1,GSK3B,RNF168,CLOCK,OXCT1,MAPK9,SRPK1,RNGTT,MAP3K7,HACE1,RNF216,ZC3HAV1,EXT1,FBXW2,TRAF6,CHKA,PAK1,B4GALNT1,UGGT2,SETD3,PARP16,XYLT1,TRI…
GO:MF	actin binding	GO:0003779	0.0316393	1.49977	448	388	22	20166	ESPN,HOOK1,VASH2,FLNB,PXK,NOS3,AIF1L,TMOD3,TPM1,MPRIP,TPM4,DSTN,ZNF185,TTN,AFAP1,ABLIM2,WDR1,PAWR,DIAPH3,GMFB,SPTB,SETD3
GO:BP	regulation of cell communication	GO:0010646	0.0350687	1.45508	3363	374	91	21092	TP73,EPHB2,ATF6,PFKFB2,CD55,RAB3GAP1,BMPR2,PXK,OPA1,TBC1D1,UBE2K,JADE1,SLC12A2,CDC42SE2,PAIP2,DUSP22,CD109,FAM20C,CDK13,SERPINE1,PRKAR2B,NOS3,ARHGEF10,TNKS,MYC,STXBP1,RET,EIF4EBP2,HIPK3,CD44,UBASH3B,WNK1,GOLT1B,TMBIM6,DYRK2,SYT1,NDFIP2,PSEN1,TRAF3,FEM1B,NEO1,RAB26,RIOK3,NFATC1,TNFAIP8L1,CALM3,ARHGAP35,SPHK2,ASXL1,NCOA3,ITSN1,FBLN1,SHANK3,ARAF,SSX2IP,ASPM,NUCKS1,PREPL,WDFY1,PASK,IL17RD,TMF1,GSK3B,…
GO:BP	transport	GO:0006810	0.0447695	1.34902	4755	374	119	21092	EPHB2,CLIC4,HOOK1,SH3GLB1,ABCD3,STXBP3,KCNC4,PFKFB2,FLVCR1,COG2,TRAPPC12,RAB10,YIPF4,PEX13,RAB3GAP1,ARL8B,PXK,SEC62,OPA1,TBC1D1,SRP72,SPCS3,SLC25A46,SLC12A2,CDC42SE2,PURA,SYNJ2,SERPINE1,ORAI2,CBLL1,MKLN1,NOS3,CLN8,TNKS,ATP6V1C1,MYC,VPS13A,STXBP1,GPR107,UBASH3B,WNK1,GOLT1B,SLC48A1,TMBIM6,SYT1,NDFIP2,AP5M1,PSEN1,RIN3,SNX1,RAB26,LONP2,KCNJ12,RAB11FIP4,KPNB1,TOM1L1,LDLR,ZFP36,CALM3,SPHK2,ITSN1,SHANK3…
GO:BP	endomembrane system organization	GO:0010256	0.0450519	1.34629	587	374	26	21092	HOOK1,SH3GLB1,DEGS1,COG2,TRAPPC12,RAB10,YIPF4,RAB3GAP1,ARL8B,STXBP1,REEP3,SYT1,STAM2,OBSL1,TMF1,TMCC1,PLSCR1,SCARB2,NUP155,REEP5,HACE1,BET1,ESYT2,ATL3,ANXA2,LMAN1
GO:BP	regulation of molecular function	GO:0065009	0.046245	1.33494	3055	374	84	21092	EPHB2,GPSM2,PFKFB2,RAB3GAP1,PKP4,PSMD14,BMPR2,FARP2,PXK,TBC1D1,PARM1,ELMOD2,CAST,PURA,DUSP22,PRIM2,CD109,SERPINE1,PRKAR2B,NOS3,DNAJB6,ARHGEF10,TNKS,WRN,MYC,RET,GTF2H1,HIPK3,CD44,UBASH3B,APLP2,WNK1,TMBIM6,NDFIP2,PSEN1,RIN3,TRAF3,TPM1,FEM1B,TOM1L1,USP14,SYDE1,ZFP36,CALM3,ARHGAP35,SPHK2,NCOA3,ITSN1,FBLN1,PPP6R2,SHANK3,VMA21,NUCKS1,TBC1D8,TTN,GSK3B,PLSCR1,CLOCK,SCARB2,RPL37,MAPK9,MAP3K7,GOPC,PRKAR1B,…
GO:BP	negative regulation of protein metabolic process	GO:0051248	0.0467989	1.32976	1039	374	38	21092	EPHB2,MTF2,CNOT11,FXR1,EXOSC9,CAST,PAIP2,PURA,DUSP22,CDYL,CD109,SERPINE1,PRKAR2B,DNAJB6,CLN8,EIF4EBP2,HIPK3,CAPRIN1,CD44,UBASH3B,APLP2,PSEN1,UNK,USP14,LDLR,ZFP36,CALM3,SPHK2,FBLN1,GSK3B,XRN1,TPPP,RPL37,PRKAR1B,SVIP,ANXA2,N4BP1,TIMP2
GO:BP	cellular component morphogenesis	GO:0032989	0.0468606	1.32919	770	374	31	21092	EPHB2,RAB10,BMPR2,UGT8,SLC25A46,WDR36,STXBP1,RET,CAPRIN1,CD44,APLP2,SYT1,PSEN1,TMOD3,TPM1,SNX1,NEO1,ARHGAP35,DIP2A,SHANK3,TTN,OBSL1,TMF1,GSK3B,WDR1,TPPP,SEMA3A,EXT1,PPP3CB,PAK1,DICER1
GO:BP	establishment of localization	GO:0051234	0.0481045	1.31781	4913	374	122	21092	EPHB2,CLIC4,HOOK1,SH3GLB1,ABCD3,STXBP3,GPSM2,KCNC4,PFKFB2,FLVCR1,COG2,TRAPPC12,RAB10,YIPF4,EML4,PEX13,RAB3GAP1,ARL8B,PXK,SEC62,OPA1,TBC1D1,SRP72,SPCS3,SLC25A46,SLC12A2,CDC42SE2,PURA,SYNJ2,SERPINE1,ORAI2,CBLL1,MKLN1,NOS3,CLN8,TNKS,ATP6V1C1,MYC,VPS13A,STXBP1,GPR107,UBASH3B,WNK1,GOLT1B,SLC48A1,TMBIM6,SYT1,NDFIP2,AP5M1,PSEN1,RIN3,SNX1,RAB26,LONP2,KCNJ12,RAB11FIP4,KPNB1,TOM1L1,LDLR,ZFP36,CALM3,SPHK2,I…
