## Supplementary material for "Heat shock induces alternative polyadenylation through dynamic DNA methylation-regulated chromatin looping": Table S2

### Sheet: DNA pulldown
Protein	accession	Gene	MW	Spectral Counts			Spectral Counts			chromatin binding	transcription factor binding	DNA-binding transcription factor binding	sequence-specific DNA binding	DNA secondary structure binding	transcription regulator activity
		ID	kDa	Bead only	Methylated Rep 1	Unmethylated Rep 1	Bead only	Methylated Rep 2	Unmethylated Rep 2	GO:0003682	GO:0008134	GO:0140297	GO:0043565	GO:0000217	GO:0140110
1-phosphatidylinositol 4,5-bisphosphate phosphodiesterase beta-3	Q01970	PLCB3	139	3	39	14	3	23	27
26S proteasome non-ATPase regulatory subunit 11	O00231	PSMD11	47	1	13	0	1	12	11
26S proteasome regulatory subunit 7	P35998	PSMC2	49	0	23	6	0	21	24
40S ribosomal protein S15a	P62244	RPS15A	15	1	19	12	1	16	8
40S ribosomal protein S23	P62266	RPS23	16	2	17	6	2	10	4
5'-3' exoribonuclease 1	Q8IZH2	XRN1	194	2	15	8	2	19	17
5'-3' exoribonuclease 2	Q9H0D6	XRN2	109	3	18	10	3	12	31				Yes
60S ribosomal protein L17	P18621	RPL17	21	2	13	12	2	11	8
60S ribosomal protein L3	P39023	RPL3	46	3	28	15	3	25	27
60S ribosomal protein L6	Q02878	RPL6	33	1	28	10	1	16	16
Actin-like protein 6A	O96019	ACTL6A	47	0	12	10	0	16	12						Yes
Activated RNA polymerase II transcriptional coactivator p15	P53999	SUB1	14	0	16	8	0	32	35		Yes		Yes		Yes
Activating signal cointegrator 1 complex subunit 3	Q8N3C0	ASCC3	251	0	11	6	0	2	22
Adenosylhomocysteinase	P23526	AHCY	48	1	19	1	1	10	12
Aprataxin	Q7Z2E3	APTX	41	0	20	21	0	18	10	Yes
Atherin	Q6SPF0	SAMD1	56	0	6	13	0	10	18
ATP-binding cassette sub-family F member 2	Q9UG63	ABCF2	71	3	15	3	3	17	12
ATP-dependent DNA helicase Q1	P46063	RECQL	73	0	40	23	0	27	26
ATP-dependent DNA/RNA helicase DHX36	Q9H2U1	DHX36	115	0	5	12	0	11	41				Yes
Bifunctional polynucleotide phosphatase/kinase	Q96T60	PNKP	57	0	33	56	0	45	60
C-terminal-binding protein 1	Q13363	CTBP1	48	0	4	13	0	14	10	Yes	Yes				Yes
Catenin beta-1	P35222	CTNNB1	85	1	11	4	1	12	10	Yes	Yes				Yes
CDKN2A-interacting protein	Q9NXV6	CDKN2AIP	61	0	14	5	0	1	15
Cleavage and polyadenylation specificity factor subunit 6	Q16630	CPSF6	59	0	18	8	0	8	10
Conserved oligomeric Golgi complex subunit 1	Q8WTW3	COG1	109	1	20	7	1	10	5
Cullin-1	Q13616	CUL1	90	4	23	9	4	40	37
Cyclin-dependent kinase 7	P50613	CDK7	39	0	16	13	0	13	12						Yes
Developmentally-regulated GTP-binding protein 1	Q9Y295	DRG1	41	0	15	7	0	10	10
DNA damage-binding protein 1	Q16531	DDB1	127	7	57	37	7	116	137
DNA damage-binding protein 2	Q92466	DDB2	48	0	12	11	0	36	30
DNA ligase 3	P49916	LIG3	113	0	141	167	0	191	243
DNA ligase 4	P49917	LIG4	104	0	15	16	0	18	36
DNA polymerase beta	P06746	POLB	38	0	49	45	0	34	21
DNA repair protein complementing XP-C cells	Q01831	XPC	106	0	21	15	0	30	29		Yes	Yes		Yes	Yes
DNA repair protein XRCC1	P18887	XRCC1	69	3	71	86	3	88	99
DNA repair protein XRCC4	Q13426	XRCC4	38	0	25	24	0	42	48
DNA topoisomerase 1	P11387	TOP1	91	0	41	36	0	63	98	Yes			Yes
DNA topoisomerase 2-alpha	P11388	TOP2A	174	0	55	47	0	69	46	Yes
DNA topoisomerase 2-beta	Q02880	TOP2B	183	1	119	90	1	161	84	Yes
DNA topoisomerase 3-alpha	Q13472	TOP3A	112	0	10	13	0	26	43
DNA-3-methyladenine glycosylase	P29372	MPG	33	0	24	5	0	23	21
DNA-binding protein RFX5	P48382	RFX5	65	1	18	2	1	32	2				Yes		Yes
DNA-dependent protein kinase catalytic subunit	P78527	PRKDC	469	40	1542	1282	40	1560	1679		Yes	Yes
DNA-directed RNA polymerase I subunit RPA1	O95602	POLR1A	195	0	29	34	0	1	32	Yes
DNA-directed RNA polymerase I subunit RPA2	Q9H9Y6	POLR1B	128	0	7	13	0	0	13
DNA-directed RNA polymerases I and III subunit RPAC1	O15160	POLR1C	39	0	5	14	0	7	10
DnaJ homolog subfamily A member 2	O60884	DNAJA2	46	1	10	4	1	17	13
DnaJ homolog subfamily C member 9	Q8WXX5	DNAJC9	30	2	22	11	2	19	11
Dual specificity mitogen-activated protein kinase kinase 2	P36507	MAP2K2	44	0	13	2	0	24	18
Dual specificity mitogen-activated protein kinase kinase 7	O14733	MAP2K7	47	1	19	8	1	21	14
Dynamin-2	P50570	DNM2	98	22	114	100	22	101	130
E3 ubiquitin-protein ligase DTX3L	Q8TDB6	DTX3L	84	1	63	66	1	27	25		Yes	Yes
E3 ubiquitin-protein ligase TRIP12	Q14669	TRIP12	220	3	28	12	3	17	14		Yes	Yes
E3 ubiquitin-protein ligase UBR4	Q5T4S7	UBR4	574	1	15	4	1	6	10
E3 ubiquitin-protein ligase UHRF1	Q96T88	UHRF1	90	0	17	0	0	21	0				Yes
ELM2 and SANT domain-containing protein 1	Q6PJG2	ELMSAN1	115	0	22	33	0	3	25
Elongation factor 1-gamma	P26641	EEF1G	50	0	35	17	0	25	32
Eukaryotic initiation factor 4A-III	P38919	EIF4A3	47	1	33	15	1	19	28
Eukaryotic translation initiation factor 3 subunit E	P60228	EIF3E	52	0	14	2	0	19	16
Eukaryotic translation initiation factor 3 subunit F	O00303	EIF3F	38	0	20	6	0	10	10
Eukaryotic translation initiation factor 3 subunit L	Q9Y262	EIF3L	67	1	18	5	1	10	12
Far upstream element-binding protein 3	Q96I24	FUBP3	62	2	20	19	2	11	5
Flap endonuclease 1	P39748	FEN1	43	1	25	6	1	5	16
Forkhead box protein K1	P85037	FOXK1	75	0	10	5	0	15	12				Yes		Yes
Fragile X mental retardation syndrome-related protein 2	P51116	FXR2	74	1	13	5	1	12	14
General transcription and DNA repair factor IIH helicase subunit XPB	P19447	ERCC3	89	0	20	20	0	22	26	Yes
General transcription factor IIH subunit 1	P32780	GTF2H1	62	0	6	12	0	11	15	Yes	Yes	Yes
General transcription factor IIH subunit 2-like protein	Q6P1K8	GTF2H2C	44	0	12	17	0	16	14
General transcription factor IIH subunit 4	Q92759	GTF2H4	52	0	17	23	0	14	17
HEAT repeat-containing protein 1	Q9H583	HEATR1	242	2	27	21	2	20	34
Heterogeneous nuclear ribonucleoprotein D0	Q14103	HNRNPD	38	3	45	37	3	38	55	Yes			Yes	Yes
High mobility group protein HMG-I/HMG-Y	P17096	HMGA1	12	3	51	36	3	24	15	Yes	Yes	Yes	Yes	Yes	Yes
Histone deacetylase 2	Q92769	HDAC2	55	0	13	11	0	9	10	Yes	Yes	Yes	Yes
Inosine-5'-monophosphate dehydrogenase 2	P12268	IMPDH2	56	10	87	131	10	306	323
Insulin-like growth factor 2 mRNA-binding protein 2	Q9Y6M1	IGF2BP2	66	3	24	9	3	8	15
Interleukin enhancer-binding factor 2	Q12905	ILF2	43	0	17	17	0	10	11
Lethal(3)malignant brain tumor-like protein 3	Q96JM7	L3MBTL3	88	0	9	16	0	16	25	Yes
Lysine-specific histone demethylase 1A	O60341	KDM1A	93	0	11	15	0	14	30	Yes	Yes	Yes			Yes
Mediator of DNA damage checkpoint protein 1	Q14676	MDC1	227	0	61	53	0	56	16
Mediator of RNA polymerase II transcription subunit 12	Q93074	MED12	243	1	17	11	1	13	13	Yes	Yes	Yes	Yes		Yes
Mediator of RNA polymerase II transcription subunit 14	O60244	MED14	161	1	6	14	1	8	14		Yes	Yes			Yes
Mediator of RNA polymerase II transcription subunit 23	Q9ULK4	MED23	156	2	27	23	2	13	10
Metastasis-associated protein MTA2	O94776	MTA2	75	5	45	20	5	51	27	Yes	Yes	Yes	Yes		Yes
Methyl-CpG-binding domain protein 2	Q9UBB5	MBD2	43	1	16	2	1	11	3	Yes			Yes
N-acylneuraminate cytidylyltransferase	Q8NFW8	CMAS	48	0	26	40	0	11	14
Nascent polypeptide-associated complex subunit alpha, muscle-specific form	E9PAV3	NACA	205	2	14	3	2	10	2						Yes
Negative elongation factor A	Q9H3P2	NELFA	57	1	15	0	1	11	7	Yes
Nicotinamide/nicotinic acid mononucleotide adenylyltransferase 1	Q9HAN9	NMNAT1	32	2	17	5	2	11	10
Nuclear factor 1 C-type	P08651	NFIC	56	0	12	28	0	7	19				Yes		Yes
Nuclease-sensitive element-binding protein 1	P67809	YBX1	36	2	13	19	2	36	37	Yes			Yes		Yes
Nucleolar and coiled-body phosphoprotein 1	Q14978	NOLC1	74	4	22	14	4	110	128		Yes
Nucleolar transcription factor 1	P17480	UBTF	89	0	7	22	0	3	56	Yes			Yes
Origin recognition complex subunit 2	Q13416	ORC2	66	0	13	6	0	18	14				Yes
Origin recognition complex subunit 3	Q9UBD5	ORC3	82	1	20	6	1	21	18				Yes
Origin recognition complex subunit 5	O43913	ORC5	50	0	17	8	0	23	18				Yes
Paraspeckle component 1	Q8WXF1	PSPC1	59	2	14	18	2	24	21
PC4 and SFRS1-interacting protein	O75475	PSIP1	60	0	29	19	0	26	13	Yes	Yes	Yes			Yes
Perilipin-3	O60664	PLIN3	47	6	45	40	6	50	30
Poly [ADP-ribose] polymerase 1	P09874	PARP1	113	42	476	448	42	789	895	Yes	Yes	Yes
Proliferation marker protein Ki-67	P46013	MKI67	359	0	22	20	0	25	10
Proliferation-associated protein 2G4	Q9UQ80	PA2G4	44	0	36	4	0	15	22						Yes
Protein arginine N-methyltransferase 1	Q99873	PRMT1	42	0	24	5	0	11	11				Yes
Protein flightless-1 homolog	Q13045	FLII	145	2	11	5	2	11	4
Protein mono-ADP-ribosyltransferase PARP14	Q460N5	PARP14	203	0	42	54	0	8	13						Yes
Protein mono-ADP-ribosyltransferase PARP9	Q8IXQ6	PARP9	96	1	64	64	1	42	31		Yes	Yes			Yes
Protein PAXX	Q9BUH6	PAXX	22	0	43	37	0	23	24
Protein Wiz	O95785	WIZ	179	0	17	25	0	17	28		Yes		Yes		Yes
Recombining binding protein suppressor of hairless	Q06330	RBPJ	56	0	45	22	0	32	24	Yes	Yes	Yes	Yes		Yes
Replication factor C subunit 1	P35251	RFC1	128	6	81	74	6	89	101				Yes
Replication protein A 32 kDa subunit	P15927	RPA2	29	1	41	42	1	76	64				Yes
Replication protein A 70 kDa DNA-binding subunit	P27694	RPA1	68	3	167	186	3	221	267				Yes
RNA-binding protein 14	Q96PK6	RBM14	69	0	38	36	0	29	11						Yes
RNA-binding protein 4	Q9BWF3	RBM4	40	0	14	8	0	20	7
S1 RNA-binding domain-containing protein 1	Q8N5C6	SRBD1	112	0	63	46	0	17	17
Septin-2	Q15019	SEPTIN2	41	0	25	13	0	16	12
Serine/arginine-rich splicing factor 3	P84103	SRSF3	19	2	23	14	2	14	7
Serine/threonine-protein kinase ATR	Q13535	ATR	301	2	30	36	2	25	31
Serine/threonine-protein kinase tousled-like 2	Q86UE8	TLK2	88	1	11	3	1	28	18
Serine/threonine-protein kinase VRK1	Q99986	VRK1	45	0	43	91	0	69	53
Single-stranded DNA-binding protein, mitochondrial	Q04837	SSBP1	17	0	12	7	0	16	12	Yes
Spliceosome RNA helicase DDX39B	Q13838	DDX39B	49	4	38	21	4	15	23
SWI/SNF-related matrix-associated actin-dependent regulator of chromatin subfamily A-like protein 1	Q9NZC9	SMARCAL1	106	0	35	34	0	45	64
TATA-binding protein-associated factor 172	O14981	BTAF1	207	0	48	30	0	32	30		Yes				Yes
Telomeric repeat-binding factor 2	Q15554	TERF2	60	0	16	34	0	12	27				Yes
Telomeric repeat-binding factor 2-interacting protein 1	Q9NYB0	TERF2IP	44	0	8	38	0	17	24				Yes
Transcriptional activator protein Pur-alpha	Q00577	PURA	35	0	27	19	0	11	24		Yes	Yes	Yes		Yes
Transcriptional activator protein Pur-beta	Q96QR8	PURB	33	0	20	28	0	18	21		Yes	Yes	Yes		Yes
Transcriptional repressor p66-alpha	Q86YP4	GATAD2A	68	2	16	6	2	24	8				Yes
Transcriptional repressor protein YY1	P25490	YY1	45	0	24	36	0	1	27	Yes	Yes	Yes	Yes	Yes	Yes
Transformation/transcription domain-associated protein	Q9Y4A5	TRRAP	438	0	59	65	0	32	32
Treacle protein	Q13428	TCOF1	152	0	46	45	0	16	128
Tyrosine--tRNA ligase, cytoplasmic	P54577	YARS	59	1	39	12	1	13	17
Tyrosyl-DNA phosphodiesterase 1	Q9NUW8	TDP1	68	0	10	9	0	5	21
Ubiquitin-conjugating enzyme E2 Z	Q9H832	UBE2Z	38	1	14	3	1	13	12
UV excision repair protein RAD23 homolog B	P54727	RAD23B	43	3	17	22	3	30	26		Yes	Yes	Yes
Werner syndrome ATP-dependent helicase	Q14191	WRN	162	0	66	83	0	92	151	Yes			Yes	Yes
X-ray repair cross-complementing protein 5	P13010	XRCC5	83	38	506	408	38	570	518				Yes
X-ray repair cross-complementing protein 6	P12956	XRCC6	70	52	631	456	52	490	561				Yes
Zinc fingers and homeoboxes protein 2	Q9Y6X8	ZHX2	92	0	26	1	0	27	0						Yes
